# Phylogenomic Taxonomic Analysis of *Ralstonia solanacearum* Strains causing Bacterial Wilt Disease in Northeastern Argentina

**DOI:** 10.64898/2026.04.29.721750

**Authors:** Veronica Obregon, Gi Yoon Shin, Ernestina Galdeano, Romina Escobar, Tatiana Lattar, Julia Magali Ibañez, Ariel Amadio, Jose Matias Irazoqui, Gonzalo Manuel Santiago, Maria Florencia Eberhardt, Alberto Martin Gochez, Tiffany M. Lowe-Power

## Abstract

*Ralstonia solanacearum* species complex (RSSC) is a genetically diverse group of plant pathogens, yet genomic data from South America remain limited. Here, we characterize 13 RSSC strains isolated from tomato, pepper, and eggplant in northeastern Argentina.

Phylogenetic analysis of the *egl* marker gene assigned these strains to phylotype IIA and suggested two closely related lineages. Complete genomes (5.63–5.76 Mb) were generated for four representative strains, yielding high-quality (99.94% completeness with f_Burkholderiaceae CheckM markers), closed assemblies with canonical bipartite architecture. Phylogenetic analysis of the *egl* marker, 49 conserved bacterial genes, and average nucleotide identity (ANI) analyses, consistently assigned one lineage to sequevar IIA-50, forming a coherent and monophyletic group. In contrast, although *egl* analysis suggested the second lineage was related to one sequevar IIA-38 reference strain, genomic analysis did not support this assignment. Further, the genomic analysis revealed significant genomic distance between the genomes for two sequevar 38 representative strains, supporting a conclusion that sequevar 38 itself was not monophyletic and instead appears paraphyletic. These findings highlight limitations of single-locus classification and support genome-informed refinement of RSSC sub-phylotype taxonomy.

**Outcome statement:** Reports of bacterial wilt disease in Argentina had not yet been published in the international literature although the disease has been long-standing. This study provides complete genome sequences for four *Ralstonia solanacearum* strains from Northern Argentina and places them within a global phylogenomic framework. The Argentine strains cluster into two closely related phylotype IIA lineages, indicating that bacterial wilt in this regional dataset is associated with genetically similar populations. For clear communication of which strains are present in Northern Argentina, we attempted to classify the lineages to the long-standing sequence variant (sequevar) system for naming *R. solanacearum* species complex (RSSC) strains. One lineage was confidently assigned to IIA-50 with genomic support that confirmed phylogenetic analysis of the classical genetic marker *egl*. However, newly available genomes for sequevar reference strains revealed an issue where two distantly related strains are currently recognized as references for sequevars. Overall, these results provide evidence supporting the need for genome-informed refinement of sub-phylotype classification and expand genomic representation of South American RSSC populations.

**Data summary:** Complete genome assemblies and raw reads for INTABV18, INTABV29, INTABV624 and INTABV2657 are deposited to NCBI under the project number PRJNA1407867. The curated dataset of public RSSC genomes is available to users who register a free account on KBase via a KBase narrative (https://narrative.kbase.us/narrative/189849). The narrative described in a living BioRxiv pre-print [1]. Supplemental files such as Figure S1, rectangular versions of all trees (Figure 2 and 3 and S1) and supplementary table S1, S2, S3 and S4 are available on Zenodo at doi.org/10.5281/zenodo.19502890
