## Supplementary Tables for "Phylogenomic Taxonomic Analysis of *Ralstonia solanacearum* Strains causing Bacterial Wilt Disease in Northeastern Argentina"

### Sheet: Genomes used in FastANI
#	Strain name	GenBank Accession
1	B50	GCF_000825785.2
2	IBSBF1900	GCF_001373275.1
3	CCRMRs279	GCF_028177485.1
4	PD3270	GCF_015911515.1
5	AN-7200	GCF_041276365.1
6	CCRMRs91	GCF_028177635.1
7	UW592	GCA_023075695.1
8	UW181	GCF_001373315.1
9	IBSBF2570	GCF_003590585.2
10	SFC	GCF_003590625.2
11	PD1414	GCF_015910875.1
12	B68	GCA_023074935.1
13	B73	GCA_023074895.1
14	B70	GCA_023074915.1
15	IIA-50 T1-UY	GCA_023075355.1
16	25-2SP	GCA_023076775.1
17	UW90	SAMN27356483
18	INTABV624	GCF_054882395.1
19	15-3SC	GCA_023076835.1
20	CIP218	GCA_023076395.1
21	INTABV2657	GCF_054882375.1
22	P816	GCF_003337165.1
23	P597	GCF_001644805.1
24	Rs124	GCA_023075685.1
25	UCD576	GCA_036553425.1
26	Rs545	GCA_023075175.1
27	INTABV18	GCF_0548816351.1
28	INTABV29	GCF_0548824051.1
29	Rs540	GCA_023075165.1
30	IIA-38 CFBP6801 RUN0279	SAMN45624210
31	IIA-38 CIP120	GCF_001644795.1
32	UW251	GCF_021117135.1
33	14-2SC	GCA_023076855.1
34	UW261	GCA_023077115.1
35	CIP77	GCA_023076475.1
36	RUN58	GCA_023075475.1
37	B74	GCF_041027275.1
38	UW229	GCA_023077275.1
39	CCRMRs339	GCF_028177105.1
40	CFBP2957	GCF_029220025.1
41	UW273	GCA_023077035.1
42	UW272	GCA_023077055.1
43	CRMRs218	GCF_003612975.2
44	NCPPB2199	SAMN27356588
45	NCPPB2200	SAMN27356537

### Sheet: Nanoplot
	INTABV18	INTABV29	INTABV624	INTABV2657
Mean read length	3510.1	1712.5	4203.6	3071.8
Mean read quality	14.7	14.4	14.7	14.2
Median read length	1580	899	1990	1666
Median read quality	18.9	18.8	18.8	18.7
Number of reads	74087	800881	64113	164779
Read length N50	8397	3232	9438	5953
STDEV read length	5364.4	3113.4	5977	4721.7
Total bases	260050753	1371494616	269507933	506169905
Number, percentage and megabases of reads above quality cutoffs
>Q10	66984 (90.4%) 238.3Mb	709233 (88.6%) 1215.9Mb	57926 (90.3%) 246.3Mb	144999 (88.0%) 447.9Mb
>Q15	52352 (70.7%) 187.2Mb	554447 (69.2%) 948.5Mb	45396 (70.8%) 194.2Mb	113012 (68.6%) 346.9Mb
>Q20	31424 (42.4%) 110.0Mb	343222 (42.9%) 570.9Mb	27178 (42.4%) 113.8Mb	69185 (42.0%) 206.5Mb
>Q25	9242 (12.5%) 19.2Mb	120212 (15.0%) 131.6Mb	7675 (12.0%) 19.6Mb	20802 (12.6%) 41.7Mb
>Q30	2324 (3.1%) 1.3Mb	37218 (4.6%) 18.3Mb	1811 (2.8%) 1.0Mb	4950 (3.0%) 3.4Mb
Top 5 highest mean basecall quality scores and their read lengths
1	48.4 (9)	50.0 (1)	47.6 (5)	48.2 (102)
2	48.2 (3)	49.4 (25)	47.1 (232)	47.5 (216)
3	48.1 (18)	49.3 (10)	47.0 (4)	47.4 (191)
4	48.1 (45)	49.3 (67)	46.4 (122)	47.1 (64)
5	48.0 (151)	49.0 (22)	46.4 (219)	46.9 (173)
Top 5 longest reads and their mean basecall quality score
1	117101 (12.3)	1088114 (6.1)	162328 (3.6)	599421 (2.9)
2	74847 (12.2)	646078 (6.2)	83795 (12.2)	207592 (5.7)
3	73284 (4.9)	522891 (6.2)	79707 (17.4)	172401 (6.1)
4	68635 (19.0)	408699 (6.1)	77862 (15.2)	122047 (3.6)
5	68540 (13.5)	266388 (5.8)	74749 (15.4)	115836 (16.8)
Summary statistics after filtering
Strains	INTABV18	INTABV29	INTABV624	INTABV2657
Mean read length	3512.5	1712.8	4205.6	3072.4
Mean read quality	14.7	14.4	14.7	14.2
Median read length	1582	899	1992	1667
Median read quality	18.8	18.8	18.8	18.7
Number of reads	74036	800720	64083	164746
Read length N50	8397	3232	9438	5953
STDEV read length	5365.4	3113.6	5977.7	4722
Total bases	260050230	1371493048	269507696	506169490
Number, percentage and megabases of reads above quality cutoffs
>Q10	66933 (90.4%) 238.3Mb	709072 (88.6%) 1215.9Mb	57896 (90.3%) 246.3Mb	144966 (88.0%) 447.9Mb
>Q15	52301 (70.6%) 187.2Mb	554286 (69.2%) 948.5Mb	45366 (70.8%) 194.2Mb	112979 (68.6%) 346.8Mb
>Q20	31373 (42.4%) 110.0Mb	343061 (42.8%) 570.9Mb	27148 (42.4%) 113.8Mb	69152 (42.0%) 206.5Mb
>Q25	9191 (12.4%) 19.2Mb	120051 (15.0%) 131.6Mb	7645 (11.9%) 19.6Mb	20769 (12.6%) 41.7Mb
>Q30	2273 (3.1%) 1.3Mb	37057 (4.6%) 18.3Mb	1781 (2.8%) 1.0Mb	4917 (3.0%) 3.4Mb
Top 5 highest mean basecall quality scores and their read lengths
1	48.1 (45)	49.4 (25)	47.1 (232)	48.2 (102)
2	48.0 (151)	49.3 (67)	46.4 (122)	47.5 (216)
3	47.9 (21)	49.0 (22)	46.4 (219)	47.4 (191)
4	47.8 (69)	48.9 (29)	46.1 (27)	47.1 (64)
5	47.5 (336)	48.8 (146)	46.1 (228)	46.9 (173)
Top 5 longest reads and their mean basecall quality score
1	117101 (12.3)	1088114 (6.1)	162328 (3.6)	599421 (2.9)
2	74847 (12.2)	646078 (6.2)	83795 (12.2)	207592 (5.7)
3	73284 (4.9)	522891 (6.2)	79707 (17.4)	172401 (6.1)
4	68635 (19.0)	408699 (6.1)	77862 (15.2)	122047 (3.6)
5	68540 (13.5)	266388 (5.8)	74749 (15.4)	115836 (16.8)

### Sheet: QUAST
Statistics without reference	INTABV624	INTABV29	INTABV18	INTABV2657
# contigs	2	2	2	2
# contigs (>= 0 bp)	2	2	2	2
# contigs (>= 1000 bp)	2	2	2	2
# contigs (>= 10000 bp)	2	2	2	2
# contigs (>= 100000 bp)	2	2	2	2
# contigs (>= 1000000 bp)	2	2	2	2
Largest contig	3483062	3475831	3475833	3488461
Total length	5634865	5720203	5720202	5762364
Total length (>= 0 bp)	5634865	5720203	5720202	5762364
Total length (>= 1000 bp)	5634865	5720203	5720202	5762364
Total length (>= 10000 bp)	5634865	5720203	5720202	5762364
Total length (>= 100000 bp)	5634865	5720203	5720202	5762364
Total length (>= 1000000 bp)	5634865	5720203	5720202	5762364
N50	3483062	3475831	3475833	3488461
N75	2151803	2244372	2244369	2273903
L50	1	1	1	1
L75	2	2	2	2
GC (%)	66.35	66.5	66.5	66.32
Mismatches
# N's	0	0	0	0
# N's per 100 kbp	0	0	0	0
Assembly statistics	INTABV624	INTABV29	INTABV18	INTABV2657
# contigs	2	2	2	2
Largest contig (bp)	3483062	3475831	3475833	3488461
Total length (bp)	5634865	5720203	5720202	5762364
N50 (bp)	3483062	3475831	3475833	3488461
GC (%)	66.35	66.5	66.5	66.32
Genes (total)	5049	5099	5097	5130
CDSs (total)	4987	5031	5034	5062
Genes (coding)	4865	4981	4915	4942
CDSs (with protein)	4865	4981	1915	4942
rRNA	68	68	66	68
CheckM completeness	99.94	99.94	99.94	99.94
CheckM contamination	0.46	0.46	0.46	0.46

### Sheet: CheckM
Strains	Marker Lineage	# Genomes	# Markers	# Marker Sets	0	1	2	3	4	5+	Completeness	Contamination
INTABV18	f__Burkholderiaceae	91	596	218	1	594	1	0	0	0	99.94	0.46
INTABV2657	f__Burkholderiaceae	91	596	218	1	594	1	0	0	0	99.94	0.46
INTABV29	f__Burkholderiaceae	91	596	218	1	594	1	0	0	0	99.94	0.46
INTABV624	f__Burkholderiaceae	91	596	218	1	594	1	0	0	0	99.94	0.46
